# Notch controls the cell cycle to define leader versus follower identities during collective cell migration

**DOI:** 10.1101/2021.05.27.445572

**Authors:** Zain Alhashem, Dylan Feldner-Busztin, Christopher Revell, Macarena Alvarez-Garcillan Portillo, Joanna Richardson, Manuel Rocha, Anton Gauert, Tatianna Corbeaux, Victoria E Prince, Katie Bentley, Claudia Linker

## Abstract

Coordination of cell proliferation and migration is fundamental for life, and its dysregulation has catastrophic consequences, as cancer. How cell cycle progression affects migration, and vice-versa, remains largely unknown. We address these questions by combining *in silico* modelling and *in vivo* experimentation in the zebrafish Trunk Neural Crest (TNC). TNC migrate collectively, forming chains with a leader cell directing the movement of trailing followers. We show that the acquisition of migratory identity is autonomously controlled by Notch signalling in TNC. High Notch activity defines leaders, while low Notch determines followers. Moreover, cell cycle progression is required for TNC migration and is regulated by Notch. Cells with low Notch activity stay longer in G1 and become followers, while leaders with high Notch activity quickly undergo G1/S transition and remain in S-phase longer. We propose that migratory behaviours are defined through the interaction of Notch signalling and cell cycle progression.
