## Supplementary material for "Notch controls the cell cycle to define leader versus follower identities during collective cell migration": Table S1

### Sheet: Sheet1
Table S1
Statistical analysis of Ventral Advance, Speed and Directionality
Experimental Condition	Average	SD	Comparison	Test type	p value	Conclusion
L: leaders, first cell to migrate; F: followers, cell forming the body of the chain
Notch inhibition
Ventral distance (mm)
Control (DMSO) L	120	21.99	DMSO-L vs CompE-L	Unpaired t test	0.0002 ***	Leaders advance less in CompE than in DMSO
CompE L	95.06	26.09
Control (DMSO) F	71.16	22.43
CompE F	77.78	23.62
Speed (mm/h)
Control (DMSO) L	21.29	3.938	DMSO-L vs CompE-L	Unpaired t test	0.0004 ***	Leaders have decresed speed and behave as followers
CompE L	17.59	3.659
Control (DMSO) F	17.97	4.467	DMSO-F vs CompE-L	Unpaired t test	0.6606 ns	Leaders and followers show similar speed
CompE F	18.9	5.359	CompE-F vs CompE-L	Unpaired t test	0.1329 ns
Directionality (cosq)
Control (DMSO) L	0.1944	0.1273	DMSO-L vs CompE-L	Welch's t test	<0.0001 ***	Leaders have decreased directionality and behave as followers
CompE L	0.05221	0.08735
Control (DMSO) F	0.04567	0.1259	DMSO-F vs CompE-L	Welch's t test	0.7701 ns	Leaders and followers show similar directionality
CompE F	0.06833	0.1219	CompE-F vs CompE-L	Welch's t test	0.3157 ns
Notch Loss of function
Ventral distance
Control L	115.5	27.12	Control-L vs Notch LOF-L	Welch's t test	0.0332 *	Leaders advance less in Notch LOF than in Control
Notch LOF L	94.14	12.99	Control-F vs Notch LOF-L	Welch's t test	0.0705 ns
Control F	83.62	30.16
Notch LOF F	91.53	19.24
Speed (mm/h)
Control L	22.85	3.588	Control-L vs Notch LOF-L	Unpaired t test	0.0142 *	Leaders have decresed speed and behave as followers
Notch LOF L	17.38	5.575
Control F	19.96	7.105	Control-F vs Notch LOF-L	Unpaired t test	0.2811 ns	Leaders and followers show similar speed
Notch LOF F	17.44	5.579	Notch LOF-L vs Notch LOF-F	Unpaired t test	0.9777 ns
Directionality (cosq)
Control L	0.2687	0.1404	Control-L vs Notch LOF-L	Unpaired t test	0.0005 ***	Leaders have decreased directionality and behave as followers
Notch LOF L	0.06059	0.108	Control-F vs Notch LOF-L	Unpaired t test	0.0138 *
Control F	0.205	0.1855
Notch LOF F	0.2445	0.2095	Notch LOF-L vs Notch LOF-F	Welch's t test	0.0037 **	Leaders and followers show similar directionality
Notch Gain of function
Ventral distance
Control L	115.5	27.12	Control-L vs Notch GOF-F	Unpaired t test	0.0001 ***	Leaders advance less in Notch GOF than in Control
Notch GOF L	109.9	21.99
Control F	83.62	30.16
Notch GOF F	82.98	26.34
Speed (mm/h)
Control L	22.85	3.588	Control-L vs Notch GOF-F	Unpaired t test	0.9803 ns	Followers have increased speed and behave as leaders
Notch GOF L	23.77	7.221	Control-F vs Notch GOF-F	Unpaired t test	0.0074 **
Control F	19.96	7.105	Notch GOF-L vs Notch GOF-F	Unpaired t test	0.4960 ns	Leaders and followers show similar speed
Notch GOF F	22.8	5.958
Directionality (cosq)
Control L	0.2687	0.1404	Control-L vs Notch GOF-L	Unpaired t test	0.2356 ns	Leaders and followers have decreased directionality
Notch GOF L	0.2152	0.1248	Control-F vs Notch GOF-F	Welch's t test	0.0218 *
Control F	0.205	0.1855
Notch GOF F	0.1461	0.1515
Model
Ventral distance (mm)
Only 1 L	111.7	9.38	Only 1 L vs Control (DMSO) L	Welch's t test	0.0750 ns	Chains with a single leader cell are unable to recapitulate the ventral advance of in vivo conditions
Only 1 F	63.9	19.58	Only 1 F vs Control (DMSO) F	Unpaired t test	0.0134 *
1:1 L	134.6	13.95	Only 1 L vs Control L	Welch's t test	0.6515 ns
1:1 F	80.35	28.85	Only 1 F vs Control F	Welch's t test	<0.0001 ****
1:2 L	121.4	13.33
1:2 F	72.57	23.86	1:1 L vs Control (DMSO) L	Welch's t test	0.0035 **	Chains formed of 1:1 leader/follower ratio advance more than cells in vivo
1:3 L	116	12.09	1:1 F vs Control (DMSO) F	Welch's t test	0.0085 **
1:3 F	69.93	22.01	1:1 Lvs Control L	Welch's t test	0.0422 *
All followers L	90.18	8.178	1:1 F vs Control F	Unpaired t test	0.4238 ns
All followers F	63.71	13.69
All leaders L	107.9	11.19	1:2 L vs Control (DMSO) L	Welch's t test	0.7694 ns	Chains formed of 1:2 and 1:3 leader/follower ratios recapitulate in vivo conditions
All leaders F	78.84	22.02	1:2 F vs Control (DMSO) F	Unpaired t test	0.6879 ns
			1:2 L vs Control L	Welch's t test	0.4941 ns
			1:3 L vs Control (DMSO) L	Welch's t test	0.383 ns
			1:3 F vs Control (DMSO) F	Unpaired t test	0.7055 ns
			1:3 L vs Control L	Welch's t test	0.9561 ns
Ventral distance (mm)
			All followers L vs Control (DMSO) L	Welch's t test	<0.0001 ****	Chains formed only of follower cells are unable to move ventrally as control in vivo chains, behaving as Notch LOF conditions
			All followers F vs Control (DMSO) F	Welch's t test	0.0253 *
			All followers L vs Control L	Welch's t test	0.0114 *
			All followers F vs Control F	Welch's t test	<0.0001 ****
			All followers L vs Notch LOF L	Welch's t test	0.3437 ns
			All followers F vs Notch LOF F	Welch's t test	<0.0001 ****
			All leaders L vs Control (DMSO) L	Welch's t test	0.0128 *	Chains formed only of leader cells are unable to move ventrally as control in vivo chains, behaving as Notch GOF conditions
			All leaders F vs Control (DMSO) F	Unpaired t test	0.0176 *
			All leaders L vs Control L	Welch's t test	0.3789 ns
			All leaders F vs Control F	Welch's t test	0.255 ns
			All leaders L vs Notch GOF L	Welch's t test	0.6729 ns
			All leaders F vs Notch GOF F	Welch's t test	0.1069 ns
Speed (mm/h)
Only 1 L	22.61	1.256	Only 1 F vs Control F	Welch's t test	0.0084 **	Chains with a single leader cell are unable to recapitulate the ventral advance of in vivo conditions
Only 1 F	17.32	2.276
1:1 L	23.08	1.266	1:1 L vs Control (DMSO) L	Welch's t test	0.0462 *	Chains formed of 1:1 leader/follower ratio advance more than cells in vivo
1:1 F	19.17	2.175
1:2 L	22.77	1.5	1:2 L vs Control (DMSO) L	Welch's t test	0.0959 ns	Chains formed of 1:2 and 1:3 leader/follower ratios recapitulate in vivo conditions
1:2 F	18.19	2.208	1:2 F vs Control (DMSO) F	Welch's t test	0.7385 ns
1:3 L	22.71	1.254	1:2 L vs Control L	Welch's t test	0.9454 ns
1:3 F	17.71	2.317	1:2 F vs Control F	Welch's t test	0.0715 ns
All followers L	19.68	1.489	1:3 L vs Control (DMSO) L	Welch's t test	0.1084 ns
All followers F	15.76	2.027	1:3 F vs Control (DMSO) F	Welch's t test	0.6835 ns
All leaders L	22.48	1.691	1:3 L vs Control L	Welch's t test	0.9013 ns
All leaders F	19.2	2.121	1:3 F vs Control F	Welch's t test	0.0234 *
			All followers F vs Control (DMSO) F	Welch's t test	0.0011 **	Chains formed only of follower cells are unable to move ventrally as control in vivo chains, behaving as Notch LOF conditions
			All followers L vs Control L	Welch's t test	0.0152 *
			All followers F vs Control F	Welch's t test	<0.0001 ****
			All followers L vs Notch LOF L	Welch's t test	0.225 ns
			All followers F vs Notch LOF F	Welch's t test	0.195 ns
			All leaders F vs Notch GOF F	Welch's t test	<0.0001 ****	Chains formed only of follower cells are unable to move ventrally behaving as Notch GOF conditions
Directionality (cosq)
Only 1 L	0.2044	0.04926	Only 1 F vs Control (DMSO) F	Welch's t test	<0.0001 ****	Chains with a single leader cell are unable to recapitulate the ventral advance of in vivo conditions
Only 1 F	0.1788	0.06967
1:1 L	0.2798	0.05429	1:1 L vs Control (DMSO) L	Welch's t test	0.0029 **	Chains formed of 1:1 leader/follower ratio advance more than cells in vivo
1:1 F	0.27	0.06939	1:1 F vs Control (DMSO) F	Welch's t test	<0.0001 ****
1:2 L	0.2432	0.05964	1:1 Lvs Control L	Welch's t test	0.7731 ns
1:2 F	0.227	0.07369	1:1 F vs Control F	Welch's t test	0.003 **
1:3 L	0.2127	0.05045
1:3 F	0.2199	0.07139	1:2 L vs Control (DMSO) L	Welch's t test	0.0731 ns	Chains formed of 1:2 and 1:3 leader/follower ratios recapitulate in vivo conditions
All followers L	0.1858	0.04459	1:2 F vs Control (DMSO) F	Welch's t test	<0.0001 ****
All followers F	0.1685	0.07443	1:2 L vs Control L	Welch's t test	0.5131 ns
All leaders L	0.1917	0.0605	1:2 F vs Control F	Welch's t test	0.3048 ns
All leaders F	0.2327	0.06626	1:3 L vs Control (DMSO) L	Welch's t test	0.4862 ns
			1:3 F vs Control (DMSO) F	Welch's t test	<0.0001 ****
			1:3 L vs Control L	Welch's t test	0.1623 ns
			1:3 F vs Control F	Welch's t test	0.487 ns
			All followers L vs Control L	Welch's t test	0.0466 *	Chains formed only of follower cells are unable to move ventrally as control in vivo chains, behaving as Notch LOF conditions
			All followers F vs Control (DMSO) F	Welch's t test	<0.0001 ****
			All followers L vs Notch LOF L	Welch's t test	0.0032 **
			All leaders F vs Control (DMSO) F	Welch's t test	<0.0001 ****	Chains formed only of follower cells are unable to move ventrally as control in vivo chains, behaving as Notch GOF conditions
			All leaders L vs Notch GOF L	Welch's t test	0.3879 ns
			All leaders F vs Notch GOF F	Welch's t test	<0.0001 ****
